# A Cross-kingdom Effector Modulates EDS1-dependent TIR-NLR-mediated Plant Immunity

**DOI:** 10.64898/2026.05.21.726970

**Authors:** Musharaf Hossain, Yangdou Wei, Peta C. Bonham-Smith, Christopher D. Todd

**Affiliations:** Department of Biology, University of Saskatchewan, Saskatoon, SK, S7N 5E2, Canada

**Keywords:** *Plasmodiophora brassicae*, Biotroph, Cross-kingdom, Effector, TIR-NLR, Effector-triggered immunity

## Abstract

In the ongoing battle between plants and pathogens, successful pathogens promote colonization by evolving new effectors that manipulate counteractive host responses, such as intracellular nucleotide-binding leucine-rich repeat (NLR)-triggered immunity. Here, we identify a secreted effector, PbSTMI, from the unique intracellular protist *Plasmodiophora brassicae*, that is conserved across divergent plant pathogens and broadly suppresses ENHANCED DISEASE SUSCEPTIBILITY 1 (EDS1)-dependent plant immunity. PbSTMI directly binds EDS1 and promotes its proteasome-mediated degradation, thereby diminishing downstream EDS1 oligomerization required for resistance. PbSTMI overexpression suppresses toll/interleukin-1 receptor (TIR) domain-containing NLR (TIR-NLR)-driven autoimmunity in *Arabidopsis* and further attenuates salicylic acid-mediated signaling in the autoimmune background. It blocks flg22-induced accumulation of EDS1 and regulates SA-mediated PAMP-triggered immunity (PTI) responses. Oligomerization among PbSTMI and its paralogs suggests coordinated immune suppression during different stages of *P. brassicae* infection and clubroot disease progression. PbSTMI suppression of EDS1-dependent TIR-NLR-mediated pathways increases susceptibility to a broad range of phytopathogens, including the biotrophs *P. brassicae* and *Erysiphe cichoracearum* and the hemibiotrophic *Colletotrichum higginsianum*. Together, these findings reveal a conserved pathogen strategy that disarms a central immune hub, tipping the balance of the plant-pathogen arms race decisively in favor of the pathogen.
