## Supplementary material for "A Cross-kingdom Effector Modulates EDS1-dependent TIR-NLR-mediated Plant Immunity": Table S1

### Sheet: Sheet1
Supplementary Table 1: A list of PbSTMI orthologs identified after BlastP searches against the NCBI non-redundant (nr) database.
Effector name	Species	Pathogenic lifestyle	Accession number	Protein designation*	Protein sequences	Length (amino acids)	GenBank ID	Genome assenbly	Genomic region (bp)	SignalP 5.0	Comments	Curated protein sequences from the genomic region (column J) after ATGpr prediction	Length	SignalP 5.0	Genomic region (bp)	Intron	Intron region (bp)
Uma_XP_011389271.1	Ustilago maydis 521	Biotroph	UMAG_02826	UP	MWLRPISTILIGFAILVTLVSADPPKAAVAFVDVKFDDKAAVWSLLLDHRYSKVIAVTTGVNDHGRAAFELDGYLNRQNA MANIQFDKNKLQILQGSNPLGKAAPHEAWWDGLARLRIAAADRSSLRRSLHGYHVSVFQIAPTAPEQVEAVLRAADPGSI DSYMLLHGYNSRQASMEAQTSFLRRLRTWVQANNPEAEVFFTSSMDTYAEKNGGKQPYSAIQHMFPRHDLDQAMQDPFWS SQLLRAHKQRDLNIAPFPVQDKEQLDSIIYYARTNPEHPNSQLWRAAIRDYIWTALANNPGKEKDNLVLTRLLHTHLPEF TGDATLELADAAHIAAFHRYQAGGSGMQAEPIEFSAHAPAEGEKVRFFPATSELHGYLLRGANRDQDLAYIKYLA…	399	XP_011389271.1	CM003146.1	31997-33196	Y	---	---	---	---	---	0	---
Uho_XP_041410349.1	Ustilago hordei	Biotroph	UHO2_03809	UP	MWLRPLSTILLSSLFLFASVCAAEKVAVAFVDVKFDDKAAIWSLMLDPRYDKVIAITEGINGHEKAAQELQDYLGRQNNI ANVRVDLGKLRMFSGSNVLGESPGHESWWNTINGISVAPAQAKALRGELNGNQVRIFQLAPTTMADVQMVISSADPGSIE SYMLLHGYNSRQEDMRRQQLFLQNLRSWVIQKNPSAQVIFTSSMDSYAAKDGGKQPLTAIKHIFPQYDLEQAVNDHFWAR QLIKAHEAGHIEKFPVGNESNLEEKIREARMSPERNEQFRASVRDYITQVLGEYADKDVESKTLLKRLKYTLLPEFTAST TLELADANHVAAFHRYMDNLQRHGNGHDSGFHTVPVYYPDGDHPENAAVPFQPTTGEKFHGVLLKGANRDLDLGY…	404	XP_041410349.1	ULHA01000002.1	1152706-1153920	Y	---	---	---	---	---	0	---
Uho_UTT92214.1	Ustilago hordei	Biotroph	NDA17_007269	HP	MWLRPLSTILLSSLFLFASVCAAEKVAVAFVDVKFDDKAAIWSLMLDPRYDKVIAITEGINGHEKAAQELQDYLGRQNNI ANVRVDLGKLRMFSGSNVLGESPGHESWWNTINGISVAPAQVKALRGELNGNQVRIFQLAPTTMADVQMVISSADPGSIE SYMLLHGYNSRQEDMRRQQLFLQNLRSWVIQKNPSAQVIFTSSMDSYAAKDGGKQPLTAIKHIFPQYDLEQAVNDHFWAR QLIKAHEAGHIEKFPVGNESNLEEKIREARMSPERNEQFRASVRDYITQVLGEYADKDVESKTLLKRLKYTLLPEFTAST TLELADANHVAAFHRYMDNLQRHGNGHDSGFHTVPVYYPDGDHPENAAVPFQPTTGEKFHGVLLKGANRDLDLGY…	404	UTT92214.1	CP094214.1	1110531-1111745	Y	---	---	---	---	---	0	---
Usp_SPC66142.1	Ustilago sp. UG-2017b	Biotroph	UHOD_04456	UP	MWLRPLSTILLSSLFLFASVCAAKRVAVAFVDVKFDDKAAVWSLMLDSRYDKVIAITEGIDGHGKAAQELQDYLDRQNDI ANVRVNLRKLKMFSGSNVLGKPPKHERWWKTINGIFVAPAEADALQEELNGNQVRIFQLAPTTEADVQMVIGSADTGSIE TYMLLHGYNSRQEDMARQTRFLQNLHSWVIGNNPSAQVIFTSSMDSYAAKDGGKQPLTAIKHIFPQYDLEQAANDNFWAR QLSRAYENGHTQEKFLIESESVLEKKILEARMRPEQNEQFRASVREYISRVLNLYKPEEVESDRLLKRLKYTLLPEFTKA TTLELADANHVAAFHRYLDSKQHVNGHDSGLYTIPVHYPDGNHDEDTVVPFQSATETELHGFLLKGAHRDLDLGY…	404	SPC66142.1	OHJM01000028.1	969662-970876	Y	---	---	---	---	---	0	---
Utr_SPO24609.1	Ustilago trichophora	Biotroph	UTRI_03878	UP	MGFQPFPSLLVGLVLLIASVCASNVAVAFVDVKFDDKAAVWSLLLDRRYDKVIAITSGVNAHGQAAHELQSYLDRQNDMA NVKFDSGKVQILEGSNVLRANAPHEAWWQGQPSMPLDTAERKVLRSALHGNRVRVFQIAPTDPEQVQMVINAADKGSIDS YMLLHGYNSRQVNMEWQTYFLRNLRKWLQAASPRAEVYFTTSFDSYAAKNGGKQPIEAIQHMFPDRDLDQAMKDPFWSTQ LLRAYPRYTNTEFAVTDKRMLDNIIFHARKYPNGKWKLWRDQIAEYVKGVLDEHPDPRHDDVLLSRLRHTLLPEFTGPST LELADANHVAAFHRHLDGDTNMHWKPVAYPVGPHEAGQKVSFEDATNQELHGWMLKGADRDADLLHIKRLAGWLH	395	SPO24609.1	OOIN01000007.1	1510255-1511442	Y	---	---	---	---	---	0	---
Ubr_SAM82506.1	Ustilago bromivora	Biotroph	UBRO_04456	UP	MWLRPLSTILLSSLFLFASVCAAERVAVAFVDVKFDDKAAIWSLMLDSRYDKVIAITEGINGHEKAAQELQDYLGRQNDI AKVRVNLRKLRMFSGSNVLGEPPKHESWWKTINGIFVAPAKADALREELNGNQVRIFQLAPTTEDDVQMVISSADPGSIE TYMLLHGYNSRQGNMASQTRFLRNLRSWVIRNNPSAQVIFTSSMDSYAAKDGGKQPLTAIKHIFPQYDLKQAANDNFWAR QLRKAYETRYTQEEFQIGSESDLEKRILEARVHPEQNEQFRANVRDYIRQVLDQYTPDQVERDVLLKRLKYTLLPEFTEA TTLELADAIHVAAFHRYLDSMQQHGNGHGSGLYTVPVHYPDGNHLETTVVPFQSATGKELHGLLLKGAHRDLDLG…	405	SAM82506.1	LT558123.1	987882-989099	Y	---	---	---	---	---	0	---
Usp_SOV03971.1	Ustilago sp. UG-2017a	Biotroph	UDID_04456	UP	MWLRPLSTILLSSLFLFASVCAVKRVAVAFVDVKFDDKAAVWSLMLDSRYDKVIAITEGINGHGKAAQELQDYLYRQNHI INVRVNLEKLRMFSGSNVLGKPPKHESWWKTINGIFVTPAKADALKEELNGNQVRIFQLAPTTEADVKMVIRSADTGSIE TYMLLHGYNSRQEDMARQTRFLRNLRSLVIGNNPMAEVIFTSSMDSYATKDGGKQPLTAIEHIFPKYDLEQAANDNFWAR QLSRAYETGRTQEKFLIESESDLEKKILEARMRPEQNEQFRVSVGEYISRVLNHYEPEQVESDLLLKRLKYTLLPEFTEA TTLELADAIHVAAFHRYLDSKQHANGHDYGLHTIPVHYPDGNHHENTVVPFQSATGKELHGVLLKGANRDLDLSY…	404	SOV03971.1	OEYX01000034.1	326351-327565	Y	---	---	---	---	---	0	---
Sre_SJX63044.1	Sporisorium reilianum f. sp. reilianum	Biotroph	SRS1_13869	UP	MWFHPIHTVLYGLLVLAAVVRAQPTVAVAFTDVKFDDKAAIWSLLLNPKYKNVIAVTSGINNHWRAAQELSEYLDRQNSL PVGKHFDTRKLVILKGSNHQDQPAPHEVWWKGIPGISIHEADMTHVQLALHGNRVAIFQIAPAPYELVKTVIGAADPSSI DTYMLLHGYNSGQVNKAWQRYFLQNLQDLVRGNNPQASVVFTSSFDSYADKGGGKQPYEAIQHMFPNHDLNQAIKDPFWS GQLRKAEKMGMPAIDVNDKELEEIIYNVRMNPQGNVAWRNHLAWYVQKTLDQNANQEATSKTLGRYRNTLLPEFTGNNPV TLELADAGHIAALHRYWDGLRDHKATGMQLVPIKFLDGSDNPDDKIDMVRSNQNDNHGMLLMGADRDKDLRYIKQ…	400	SJX63044.1	LT795060.1	15706-16908	Y	---	---	---	---	---	0	---
Sre_CBQ73209.1	Sporisorium reilianum SRZ2	Biotroph		CHP	MRFHPIHTVLYGLLVLAAVVRAQPTVAVAFTDVKFDDKAAIWSLLLNPKYEKVIAVTSGINDHWRAAQELSEYLDRQNSL PVGKHFDTRKLVILKGSNHQDQPAPHEVWWKDIPRMGIHEADAAHVQQALRGNRVAIFQIAPAPYELVKTVIGAADPSSI DTYMLLHGYNSGQVNKAWQRYFLQNLQGLVRDNNPQASVVFTSSFDSYADKGGGKQPYTAIQRMFPNHDLDQAIKDPFWS GQLRKAEKMGMPAIDVNDKELEEIIYNVRMNPQTNIAWRDYLAQYVQETLDRNADQEATSKTLGRYRNTLLPEFTGNNPV TLELADAGHIAALHRYWDGLRDRKATGMQLVPIKFLDGSDNPDDKIDMARSNRADNHGMLLVGADRDKDLRYIKQ…	400	CBQ73209.1	FQ311472.1	18943-20145	Y	---	---	---	---	---	0	---
Ssc_CDU26470.1	Sporisorium scitamineum	Biotroph	SPSC_06664	UP	MWFHPIHTILYGFLILAALVRAKDTVAVAFVDVKFDDKVAVWSLLLDDRYSRVVAITSGINAHGQAAEELNEYLDRQNGF QGSKRFNKRKLTILQGTNGLGKKAPHEEWWNGKQGIQIPEANSANLQGLLHGSRVRIYQIAPARWDLVQTVINSADANSI DMYMLLHGYNSGQENVQVQRWFLQNLQSWVTQTNPNAKVYFTSSFDSYPDKGGGKQPYSAIVHMFPQEDLDQAVRDPFWR GQLRKAERDLNMPKISVTDDQLDTAIYLARMEPAQNANWRNYLAEYVQETLNQNSHMEGTSKALDRYRHTLLPEFTGENP VTVELADAGHIAALHRYQDSLKRGPQTPMWMQYIKFDDGSNDPGEKIKMLQGNQWDHHGYLLQGANRDEDLKYIE…	401	CDU26470.1	LK056694.1	909829-911034	Y	---	---	---	---	---	0	---
Phu_XP_012187602.1	Pseudozyma hubeiensis SY62	Biotroph	PHSY_001584	HP	MWFQRVSLLALSVLLLSVAVRANPPTAAVAFVDVKLDDKAAVWSLLLDQRYSKVIAITTGINEHRRAAYELDQYVDRQNA MANVKFNKDKLEILQGSNPLPSSAPHEAWWGGQPGLRVAAADESTLRRRLHGYRVSVLQIAPTAPGQVQAVLDAADRGSI VSYMLLHGYNSRQASMRDQTSFLRNLRSWVKANNPNAEVYFTSSMDTYAAKNGGKQPYTAIQHMFPRQDLDQAMRDPFWS SQLLKAHKQEGLDIPEFPIQDQQQLDDIILQARTHPNHPNSAAWRNYITQYINTALANNPGRDTDNLVLTRLRHTHLPEF SGDATLELADAAHIAAFHRFQDGGSNMHAEPVRFAAGPHAEGAKVDFSPATGNELHGYLVRGADRDEDLAYIKQL…	400	XP_012187602.1	DF238781.1	53711-54913	Y	---	---	---	---	---	0	---
Map_ETS62003.1	Moesziomyces aphidis	Biotroph	PaG_03556	HP	MHAGRFFGIVPLALIGALATSLLLSVSLVSAAGPERFATAPNGRGKVAVVFSDVKFDDKAAVWSLLADPQYQRVVVVTSG INKHRNAAQELVNFVDRQSEHLGSRNLKDKLKLIEGGNPLGMEAPHEVWYNGVPAMQIPRLNARDMHRELAGKKVAIFQI APAQLDDVKLVIDSADHGTVQSLMLLHGYNSRQADMAAQERFLLQLRPLVKRNNPQGEVYFTSSFQSYAAKDGGKQPLQW VAERFAPYDVDQAMRDPFWSQQISAGSQFLPAGHQSPLPLHDREGLDRYIFEARRDPTRYAARRHAIYHHVDAILNSMSA EQKQERARLVGRLENTFKPEFGGAGTTIEMADAAHIAHFHRAQAANGAGGVWARHERGVTAPGAAAGFQQVTHPA…	423	ETS62003.1	AWNI01000012.1	120226-121497	Y	---	---	---	---	---	0	---
Man_SPO45247.1	Moesziomyces antarcticus	Biotroph	PSANT_02933	UP	MHAGRFFGIVPLALIAALATTLLFSVSLVSAAGPDRFASAPYGQGKVAVVFSDVKFDDKAAVWSLLADPQYQRVVVVTSG INKHRNAAQELVNFVDRQNDHLGSRDLKDKLKIMQGGNPLGVDAPHEVWYDGVPAMRIPRLNARDMHRELAGKEVAIFQI APAQLDDVRLVIDSADHGTVQSLMLLHGYNSRQADMAAQERFILQLRPLVKRNNPQGEVYFTSSFQSYAAKDGGKQPLEW VAQRFAPYDVDQAMRDPFWSQQIRAGSQFLPSGHQSPLPLHSREGLDRYIFEARREPARYAARRQAIYHHVNAILNSMSA EQKEQKARLVGRLENTFKPEFGGARTTIEMADAAHIAHFHRAQAADGAGGVWARYERGVTAPGSAAGFQEVAHPA…	423	SPO45247.1	OOIQ01000006.1	38013-39284	Y	---	---	---	---	---	0	---
Mpe_CDI55289.1	Melanopsichium pennsylvanicum 4	Biotroph		CHP	MWFRPLLAVSLGLLIAAISVQAQDRPTSAVAFVDVKFDDKAAIWSLLLDPRYSKVVAITSGIENHGKAASELEQYLERQN AMPNVKKVDLDKIQIFRGTNPFGEEAPHEHWWNNNGEATKPEASEAALGSALRGHKVRVFQLAPTNLEQVQELINAAEPG SIDSYMMLRGYNSKQSTTDRHTYFYQNLRGWLRQNNPEAELFITSSHESYVDKQGGKQYIEQIKPIFPEEDLEQAVKDPF WSKQLLRAYREALTDRPFTIKNRVPGPEELDDLIYHARVNPESIQGKKWRKSITKYVQEVLHRNSDNPNKSIVLRRFRQT FLPEFTQAPTLEVADANHMAAFHRNLDVRNTGHVSDMYWDRVRYPDGPHDRNAIVHFEEATSDGDTHGMLLRGAD…	411	CDI55289.1	HG529643.1	13836-15071	Y	---	---	---	---	---	0	---
Mpe_CDI52561.1	Melanopsichium pennsylvanicum 4	Biotroph	BN887_04181	UP	MWFRPLLAVSLGLLIAAISVQAQDRPTAAVAFVDVKFDDKVAIWSLLLDSRYSKVVAITSGIENHGKAASELEQYLERQN AMSNVRKVNLGKIQIFRGTNPFGAEVPHEYWWNDNGEATKPEASEAALGNALRGHKVRVFQLAPSTAEQIRGLFESAEPN SIESYMLLHGYNSRQSNAERGTYLLQNLRAWLKERNPEAELFFTTSHDSYANKQGGKQYIEQIKPMFPKKDLNQAIKDPF WSMQIQKAYEERLTQRPFTIKNRVPDLEELDNLIYHARVNPMTVRGREGRKSIASFINKVLKQHPETETESLVLKRFRYT FLPEFAGEPTLELADANHVAAFHRNLDDWHNRGVSDMYWDRVKYPDGPHDIKTIPPFKEATSNSDAHGWLLRGAD…	411	CDI52561.1	HG529546.1	8388-9623	Y	---	---	---	---	---	0	---
Kbr_XP_016290109.1	Kalmanozyma brasiliensis GHG001	Biotroph	PSEUBRA_005379	UP	MWFRSLPLFLLAILGLALSAAANKPLAAVAFVDVKFDDKAAIWTLLLDPRYRKVVAITSGINAHDQAAYELYRYVHDQNN TPYRKVDMSKLEILQGTNALGRAAPHEEWWAGLPRWVVNAATEQTLVQGLHGYRLRIFQLAPTAPYQIEAVLQATQPGDV ESFMLLHGYNSGQASKAQETAFLRSLRASVRAKNPQAEVFFTSSLDSYARGDGGKQPYAAIRHIFPQRDLDQAMRDPFWS RQLLRAHEAGVNIPPFPVQDKQQLDEIIYNARVHPEYPTSAQWRRYMTDYIQSALRANPNADHMTLTRLKYTHLPEFSGA PTLELADASHVAAFHRYLDEGSRSGMHVHPVAYPPGPHEAGKRVGFVSAAGNELHGVLLKGADRDQDLEYIKRLA…	399	XP_016290109.1	KI545892.1	14698-15897	Y	---	---	---	---	---	0	---
Tcy_PWY99562.1	Testicularia cyperi	Biotroph	BCV70DRAFT_201132	HP	MHFAAGVRACGLMLAAVVLATCAVAAPAFGPSSASSSSSNGAGPGGKVAVVFSDVKFDDKAAVWTLLKDPQYDAVVTVMQ GINDQERAAKALLDFVGRMNSIPVAGARVDPSKLRLLAGSNVLGIDAPHEVWYRGGGTVDLAPMTPTELRPILAGKHVAI FQLAPTLSSDVEAVVETADKGSIDSLMLLHGYNSRQANMQAQERFLVKLRALVKSNNPSGEVYFTSSGQSYAAKNGGKHP YDWVKQRFPAPDVEQAIQDPFWARQLERSAEVLEKAGMHSFLPSDAKEISKWVYLARKDPAQYLYYREQIVKQVETTLQV IAQLPEQERAKYGALHFRLQNTLLPEFSEGTTIELADAGHVALFHRAMAGDRRIERVPVYYPSGHYEPGAAVGFK…	427	PWY99562.1	KZ819195.1	984581-985864	Y	---	---	---	---	---	0	---
Cab_KAI3559566.1	Colletotrichum abscissum	Hemi-biotroph	CABS02_00541	HP	MTRHFLFFAVLCWIATHSAMAARVAVVLTDSKMDDKAGIAVALMKTDIKNPVKPQYDRVILVFTGAEERSKMALAMSDYL NRAEKHQPALPAGWETRTAWFQTKTNVLGQAAPHESWYKNLRPTKELPVATGESLAAEVARVGRGSFVDVFQVAPCEDND VWDFINALPNINVYHIFFGYNSRQGIATDDMTRASRLALSQRQVQFHKTLQARLSDKHPSARVIFTQNVPSFANAGAGSQ DLSWCRKYFPEEDILMALRDPFWTGLIILANKYAEKATKLQQIPVSPEEFMTQVVSARLKETTLRVQILKMLESAVSNQQ FAQDSPRSYSRVRDILVEEFTGKPAPTLELGDANHMAIVLQYLDNETKDHNSYAMRLLPALCDTSEENPTQPPRV…	432	KAI3559566.1	SDAQ01000001.1	1872144-1873499	Y	---	---	---	---	---	1	1873126-1873182
Csp_TDZ27191.1	Colletotrichum spinosum	Hemi-biotroph	C8035_v012111	HP	MQFPRFVLALVCWAAAQTAASARVAVLLTDSKMDDKAAVAVTLLKRDAQNPAKPQYDRVVLVFTGASDRNKIASGMVDYL ARAERRTPPVPKDWRDRTGWLQARTNVMVEEVPHERWYKNLKPEWSLDVATGPSLAASVAKAGGGGDPPLVDVFQIAPYE DKDVWEFIDALPNINIYHLFYGYNSRQGTASDKLSAEDRKALAQRQADFHATLQGRLKAKHAQARLIFTQNPISFSDPKA GSQELAWCRQYFPEEDITMALSDPFWTRLIEEANTYADAAVRLQNVPEDEDDFLRQVVGARLEDGPLRKQILAMLQSAAG SETFKKESSRSHDRVSNILVNEFTGTPSPTLELGDANHITAVLEYLDGEAAKSGGAAGKLLPAVCDKTEQNPTLP…	429	TDZ27191.1	QAPG01005164.1	657585-658994	Y	---	---	---	---	---	1	658576-658695
Csi_TEA13839.1	Colletotrichum sidae	Hemi-biotroph	C8034_v004064	HP	MQFPRFVLALVCWAAAQTAASARVAVLLTDSKMDDKAAVAVTLLKRDAQNPAKPQYDRVVLVFTGASDRNKIASGMVDYL ARAERRTPPVPKDWRDRTGWLQARTNVMVEEVPHERWYKNLKPKWTLDVATGPSLAASVAKAGSGGDPPLVDVFQIAPYE DKDVWEFIDALPNINIYHLFYGYNSRQGTASDKLSAEDRKALAQRQADFHATLQGRLKAKHAQARLIFTQNPISFSDPKA GSQELAWCRQYFPKEDITMALSDPFWTRLIEEANTYADAAVRLQNVPKDEDDFLRQVVGARLEDGPLRKQILAMLESAAR SETFKKESSRSHGRVSNILVNEFTGTPSPTLELGDANHITAVLEYLDGEAAKSGDAAGKLLPAVCDKTEQNPTLP…	429	TEA13839.1	QAPF01000184.1	39241-40650	Y	---	---	---	---	---	1	39540-39659
Cob_TDZ24401.1	Colletotrichum orbiculare MAFF 240422	Hemi-biotroph	Cob_v002661	HP	MQFPRFVLALVCWAAAQTAASARVAVLLTDSKMDDKAAVAVTLLKRDAQNPAKPQYDRVVLVFTGASDRNKIASGMVDYL ARAERRTPPVPKDWRDRTGWLQARTNVMVEEVPHERWYKNLKPEWSLDVATGPSLAASVAKAGGGGGDPPLVDVFQIAPY EDKDVWEFIDALPNINIYHLFYGYNSRQGTASDKLSAEDRKALAQRQADFHATLQGRLKAKHAQARLIFTQNPISFSDPK AGSQELAWCRQYFPKEDITMALSDPFWTRLIEEANTYADAAVRLQNVPKDEDDFLRQVVGARLEDGPLRKQILAMLESAA RSETFKKESSRSHGRVSNILVNEFTGTPSPTLELGDANHITAVLKYLDGEAAKSGGAAGKLLPAVCDKTEQNPTL…	430	TDZ24401.1	AMCV02000005.1	356271-357683	Y	---	---	---	---	---	1	356570-356689
Csc_KAH8421623.1	Colletotrichum scovillei	Hemi-biotroph	JMJ76_0005954	HP	MSRHFLFFAVLCWIAAHSAIAARVAVVLTDSKMDDKAGIAVALMKTDAKNPAKPQYDRVILVFTGAEERSRMGLAMSDYL TRAEKHQPALPAGWESRTAWFQTKTNVLGQAAPHESWYKNLRPTKELPVATGESLAAEVAKVGRGSSVDIFQVAPCEDND VWEFIDALPNINVYHLFFGYNSRQGIATDDMTRASRLALSQRQVQFHKTLQARLSDKHLSARVIFTQNVPSFANAGAGSQ ELSWCRKYFPEEDILMALRDPFWTGLITLANKYADEATKLQQIRASPEEFMTQVVSSRLEETTLRVQILKMLKSAISNQQ FAQDSPRSYSRVRDILVEEFTGNPAPTLELGDANHMAIVLQYLDNETKDRNSYAMRLLPALCDTSEENPTQPPRV…	432	KAH8421623.1	JAESDO010000011.1	1330646-1332001	Y	---	---	---	---	---	1	1330963-1331019
Cfi_EXF77787.1	Colletotrichum fioriniae PJ7	Hemi-biotroph	CFIO01_03108	HP	MDDKAGVAVALMKTDAENPTKPQYDRVILVFTGAEERSKMGLAMSEYLTRAENHQPALPAGWEKRTAWLQTRTNVLGQAA PHESWYRDLRPTTELPVATGESLAAEVAKVGRGSSVDIFQVAPCEDNDVWEFIDALPNINVYHLFFGYNSRQGIATDNMS RASKLALSQRQVQFHKTLQARLSDKHPSARVIFTQNVPSFANPGAGSQDLSWCRKYFPEEDILMALRDPFWTGLITLANK YADDATTL	248	EXF77787.1	JARH01000682.1	230921 - 231667	N	SP not annotated	MSRNYLFFVVLCWIATHAAMAARVAVVLTDSKMDDKAGVAVALMKTDAENPTKPQYDRVILVFTGAEERSKMGLAMSEYLTRAENHQPALPAGWEKRTAWLQTRTNVLGQAAPHESWYRDLRPTTELPVATGESLAAEVAKVGRGSSVDIFQVAPCEDNDVWEFIDALPNINVYHLFFGYNSRQGIATDNMSRASKLALSQRQVQFHKTLQARLSDKHPSARVIFTQNVPSFANPGAGSQDLSWCRKYFPEEDILMALRDPFWTGLITLANKYADDATTL	280	Y	230921 - 231763	0	---
Cny_KXH41789.1	Colletotrichum nymphaeae SA-01	Hemi-biotroph	CNYM01_09764	HP	MDDKAGIAVALMKTDAKNAIKPQYDRIILVFTGAEERSKLGLAMSDYLTRAEKHQPALPAGWESRTAWFQTKTNVLGQAA PHESWYKNLRPTKELPVATGESLAAEVAKVGRGSSVDIFQVAPCGDNDVWEFIDALPNINVYHLFFGYNSRQGIATEDMT RASRLALSQRQVQFHKTLQARLSDKHPSARVIFTQNVPSFANAGAGSQELSWCRKYFPEEDILMALRDPFWTGLITLANK YADEATKLQQIPASPEEFMTQVVSSRLKETTLRVQILKMLKSAVSNQQFAQDSPRSYSRVRDILVDEFTGKPAPTLELGD ANHMAIVLQYLDNETKDRNSYAMRLLPALCDTSEENPTQPPRVSAGAPAAQSPDGWVLAGCNIHDTRRYIEGLFQ…	400	KXH41789.1	JEMN01001277.1	63606 - 64865	N	SP not annotated	MSRHFLFFAVLCWIAAHSAIAARVAVVLTDSKMDDKAGIAVALMKTDAKNAIKPQYDRIILVFTGAEERSKLGLAMSDYLTRAEKHQPALPAGWESRTAWFQTKTNVLGQAAPHESWYKNLRPTKELPVATGESLAAEVAKVGRGSSVDIFQVAPCGDNDVWEFIDALPNINVYHLFFGYNSRQGIATEDMTRASRLALSQRQVQFHKTLQARLSDKHPSARVIFTQNVPSFANAGAGSQELSWCRKYFPEEDILMALRDPFWTGLITLANKYADEATKLQQIPASPEEFMTQVVSSRLKETTLRVQILKMLKSAVSNQQFAQDSPRSYSRVRDILVDEFTGKPAPTLELGDANHMAIVLQYLDNETKDRNSYAMRLLPALCDTSEENPTQPPRVSAGA…	432	Y	63510 - 64865	1	64492-64548
Csi_CKXH31893.1	Colletotrichum simmondsii	Hemi-biotroph	CSIM01_02445	HP	MDDKAGIAVALMKTNAKNPAKPQYDRVILVFTGAEERSKMGLAMSDYLARAEKHQPSLPAGWESRTAWFQTKTNVLGQAA PHESWYKNLRPTKELPVATGESLAAEVAKVGRGSSVDIFQVAPCEDNDVWEFIDALPNINVYHLFFGYNSRQGIATDDMT RASRLALSQRQVQFHKTLQARLSDKHPSARVIFTQNVPSFANAGAGSQELSWCRKYFPEEDILMALRDPFWTGLITLANK YADEATKLQQIPASPEEFMTQVVSARLKETTLRFQILNMLKSAVSNPQFAQDSPRSYSRVRDILVEEFTGKPAPTLELGD ANHMAIVLQYLDNETKDRNSYAMRLLPALCDTSEENPTQPPRVSAGAPAAQSPDGWVLAGCSIHDTRKYIEGLFQ…	400	KXH31893.1	JFBX01000654.1	204390 - 205649	N	SP not annotated	MSRHFLFFAVLCWIAAHSAMAARVAVVLTDSKMDDKAGIAVALMKTNAKNPAKPQYDRVILVFTGAEERSKMGLAMSDYLARAEKHQPSLPAGWESRTAWFQTKTNVLGQAAPHESWYKNLRPTKELPVATGESLAAEVAKVGRGSSVDIFQVAPCEDNDVWEFIDALPNINVYHLFFGYNSRQGIATDDMTRASRLALSQRQVQFHKTLQARLSDKHPSARVIFTQNVPSFANAGAGSQELSWCRKYFPEEDILMALRDPFWTGLITLANKYADEATKLQQIPASPEEFMTQVVSARLKETTLRFQILNMLKSAVSNPQFAQDSPRSYSRVRDILVEEFTGKPAPTLELGDANHMAIVLQYLDNETKDRNSYAMRLLPALCDTSEENPTQPPRVSAGA…	432	Y	204294 - 205649	1	205276-205332
Cgr_XP_008100761.1	Colletotrichum graminicola M1.001	Hemi-biotroph	GLRG_11887	HP	MDDKAAVAAALQKRDVESLGKPRYEKVYLVFTGAADRNKIAEGMSQYLQRAEKHNPALPADWRKRTEWFQTQTNVMGKAV AHERWYKDLSPGRNLPVATGKTLLASIAKTASQKPSIDIFQLAPCRDTDVWDFINMLPNINVYHLFYGYNSRQGSAYEGM KPAESLALAERQANFHATLQQHLQTKHPIARLIFTQNVPTFSNPGAGSQSLAWCKRYFPETDIKMSLRDPFWTSLIKEAN PYAAKEVQLKNIPADEDEFLNLVVNARLDDNNFRKSVHAMLESAARSETFKEHSQRSHYRVANILVGEFAGEPAPTLELG DANHITAVLEYLDTEMRGARGRSAGKLQPASCDKSGKDPRQPPNVIIGTRPSNSGWVLTGCDVTQTRNNIERLLQ…	397	XP_008100761.1	GG697500.1	8738-10025	N	SP not annotated	MAIASHLSILGLVCWLFAQTVFSARVAILLTDTKMDDKAAVAAALQKRDVESLGKPRYEKVYLVFTGAADRNKIAEGMSQYLQRAEKHNPALPADWRKRTEWFQTQTNVMGKAVAHERWYKDLSPGRNLPVATGKTLLASIAKTASQKPSIDIFQLAPCRDTDVWDFINMLPNINVYHLFYGYNSRQGSAYEGMKPAESLALAERQANFHATLQQHLQTKHPIARLIFTQNVPTFSNPGAGSQSLAWCKRYFPETDIKMSLRDPFWTSLIKEANPYAAKEVQLKNIPADEDEFLNLVVNARLDDNNFRKSVHAMLESAARSETFKEHSQRSHYRVANILVGEFAGEPAPTLELGDANHITAVLEYLDTEMRGARGRSAGKLQPASCDKSGKDPRQPPNV…	431	Y	8636-10025	1	9627-9720
Psp_TLD34168.1	Pyricularia sp. CBS 133598	Hemi-biotroph	PspLS_00105	HP	MDDKAAVTVALDKRDAQNPAKPQYDEVILVMTGAADRNKIAEGMRQYLIRAERHRPALSPDWRTRIRWFQTGGNVLGKVV AHERWYKDLQPQLRIPVATGEALAASVAHVDPTATVDVFQLAPCEDRDVWDFINAIPNINIYHLFFGYNSRQGSATEGMS TEASVKLAQRQSQFHATLQRRLQARHAHARVIFTQNKPTFDDPRAGSQDLNWCRRYFPEQDTTMSLWDPFWTSLIREANP FANSTVQLNSIPDDEDTFLRQVVASRLKDENTLRKPIYAMVESAAQNPAFKRKSPRLNESPRAQDRVKQILVPEFCKEPS PTLEMGDANHITAVLNYLDQEKSGGRGAGRLVHAVCDTRGTDPTQPPVVKMGTAPRGEGWVLTGCHIQQTRNGIE…	407	TLD34168.1	RRCJ01000001.1	371005-372313	N	SP not annotated	MTFHLLIVTLLFWGFTQVAWAARVAVILTDSKMDDKAAVTVALDKRDAQNPAKPQYDEVILVMTGAADRNKIAEGMRQYLIRAERHRPALSPDWRTRIRWFQTGGNVLGKVVAHERWYKDLQPQLRIPVATGEALAASVAHVDPTATVDVFQLAPCEDRDVWDFINAIPNINIYHLFFGYNSRQGSATEGMSTEASVKLAQRQSQFHATLQRRLQARHAHARVIFTQNKPTFDDPRAGSQDLNWCRRYFPEQDTTMSLWDPFWTSLIREANPFANSTVQLNSIPDDEDTFLRQVVASRLKDENTLRKPIYAMVESAAQNPAFKRKSPRLNESPRAQDRVKQILVPEFCKEPSPTLEMGDANHITAVLNYLDQEKSGGRGAGRLVHAVCDTRGTDPTQPP…	439	Y	371005-372409	1	371322-371406
Pgr_KAI6345083.1	Pyricularia grisea	Hemi-biotroph	MCOR25_011058	HP	MDDKAAVAVALSKRDVKNPNKYQYDRVILVMTGVQNRQIIAEGMKEYLYRAQSRRPGISHGWDTRVSWFQTRENIMDKDV SHELWYKNLQPTMPLPWATGQSLAAAVAKAGSDATVDMFQLAPCADTDVWDFINGVPNIRNYHLFFGYNSRQGDPNGLSH AAQQRLARRQSDFHATLQQKLQAKHQYGRLIFTQNEPTFKNARAGSQNLDWCRRYFPEQDVNMSLYDRFWTKLIRAGNNY VSDSVKLRIPQDDEIFLRQVVEARQQDNALRRQIYAMLTQAGQSQQFVSADKRSWARMVKILIPEFEGAPKPTLELGDAN HITAIFNYLDQEAGYVSGAGQLQYAVCDQSNTNNPSQPPDVRAGSSWTGHGFILTGCDIDRVRDDIARMFH	391	KAI6345083.1	JABSNF010000702.1	4977 - 6234	N	SP not annotated	MISFRLLTLTLLCWGFTQIALAARVAIILTDTKMDDKAAVAVALSKRDVKNPNKYQYDRVILVMTGVQNRQIIAEGMKEYLYRAQSRRPGISHGWDTRVSWFQTRENIMDKDVSHELWYKNLQPTMPLPWATGQSLAAAVAKAGSDATVDMFQLAPCADTDVWDFINGVPNIRNYHLFFGYNSRQGDPNGLSHAAQQRLARRQSDFHATLQQKLQAKHQYGRLIFTQNEPTFKNARAGSQNLDWCRRYFPEQDVNMSLYDRFWTKLIRAGNNYVSDSVKLRIPQDDEIFLRQVVEARQQDNALRRQIYAMLTQAGQSQQFVSADKRSWARMVKILIPEFEGAPKPTLELGDANHITAIFNYLDQEAGYVSGAGQLQYAVCDQSNTNNPSQPPDVRAGSS…	424	Y	4977 - 6333	1	5273-5354
Pgr_XP_030977794.1	Pyricularia grisea strain NI907	Hemi-biotroph	PgNI_09263	UP	MDDKAAVAVALSKRDVKYPNKYQYDRVILVMTGVQNRQIIAEGMKEFLYRAQSHRPGIPHGWDTRVSWFQTRGNIMDKDV SHELWYKNLQPTMPLPWATGQSLAAAVAKAGSDATVDMFQLAPCADTDVWDFINGVPNIRNYHLFFGYNSRQGDPKGLSH AAEQRLAKRQSDFHATLQQKLQAKHQYGRLIFTQNEPTFKNARAGSQNLDWCRRYFPEQDVNMSLYDRFWTKLIRAGNNY VSDSVKLRIPQDDEIFLRQVVEARQQDNALRRQIYAMLTQAGQSQQFVSADKRSWARMVKILIPEFEGAPKPTLELGDAN HITAIFNYLDQEAGYVSGAGQLQYAVCDQSNTNNPSQPPDVRAGSSWTGHGFILTGCDIDRVRDDIARMFH	391	XP_030977794.1	RRCK01000007.1	792013 - 793271	N	SP not annotated	MISFRLLTLTLLCWGFTQIALAARVAIILTDTKMDDKAAVAVALSKRDVKYPNKYQYDRVILVMTGVQNRQIIAEGMKEFLYRAQSHRPGIPHGWDTRVSWFQTRGNIMDKDVSHELWYKNLQPTMPLPWATGQSLAAAVAKAGSDATVDMFQLAPCADTDVWDFINGVPNIRNYHLFFGYNSRQGDPKGLSHAAEQRLAKRQSDFHATLQQKLQAKHQYGRLIFTQNEPTFKNARAGSQNLDWCRRYFPEQDVNMSLYDRFWTKLIRAGNNYVSDSVKLRIPQDDEIFLRQVVEARQQDNALRRQIYAMLTQAGQSQQFVSADKRSWARMVKILIPEFEGAPKPTLELGDANHITAIFNYLDQEAGYVSGAGQLQYAVCDQSNTNNPSQPPDVRAGSS…	424	Y	792013 - 793370	1	792309-792391
Por_KAI6598559.1	Pyricularia oryzae	Hemi-biotroph	MCOR12_005335	HP	MDDKAAVAVALNKRDARNPSKPQYDEVILVMTGAADRDNIAEGMRQYLQRAERHQPALSSDWKNRVSWFQTRGNVMGKVV AHERWYKDLRPSQHLPVATGQSLAAAVARVHRSASVDMFQLAPCEDRDVYDFINAVPNINIYHLFFGYNSRQGSASSGMS SSASRALAQRQSQFHATLQQRLQARHGADARVIFTQNVPTFNDPRAGSQELGWCQRYFPEQDTTMSLSDPFWTSLIREAN PYADRSVRLTSIPDNEDTFLQQVVGARMHQNSLRGKIYAMLYSAAQSSQFASNNPRSQHRVSKILVPEFQGSPDPTLELG DANHITAVLGYLDQEQYGGSGAGRLVPAACDTSGTDPSQPPAVTTTSRSRGEGWVLTNCDIRQIRNKIENILRRSA	396	KAI6598559.1	VRLA01000161.1	3307 - 4591	N	SP not annotated	MSSRFLIFSLLFWGLAQVAWAARVAIILTDSKMDDKAAVAVALNKRDARNPSKPQYDEVILVMTGAADRDNIAEGMRQYLQRAERHQPALSSDWKNRVSWFQTRGNVMGKVVAHERWYKDLRPSQHLPVATGQSLAAAVARVHRSASVDMFQLAPCEDRDVYDFINAVPNINIYHLFFGYNSRQGSASSGMSSSASRALAQRQSQFHATLQQRLQARHGADARVIFTQNVPTFNDPRAGSQELGWCQRYFPEQDTTMSLSDPFWTSLIREANPYADRSVRLTSIPDNEDTFLQQVVGARMHQNSLRGKIYAMLYSAAQSSQFASNNPRSQHRVSKILVPEFQGSPDPTLELGDANHITAVLGYLDQEQYGGSGAGRLVPAACDTSGTDPSQPPAVTTTS…	428	Y	3211 - 4591	1	4196-4289
Por_XP_003716019.1	Pyricularia oryzae 70-15	Hemi-biotroph	MGG_08516	UP	MDDKAAVAVALNKRDARNPSKPQYDEVILVMTGAADRDNIAEGMRQYLQRAERHQPALSSDWKNRVSWFQTRGNVMGKVV AHERWYKDLRPSQHLPVATGQSLAAAVARVHRSASVDMFQLAPCEDRDVYDFINAVPNINIYHLFFGYNSRQGSASSGMS SSASRALAQRQSQFHATLQQRLQARHGADARVIFTQNVPTFNDPRAGSQELGWCQRYFPEQDTTMSLSDPFWTSLIREAN PYADRSVRLTSIPDNEDTFLQQVVGARMYQNSLRGKIYAMLYSAAQSSQFASNNPRSQHRVSKILVPEFQGSPDPTLELG DANHITAVLGYLDQEQYGGSGAGRLVPAACDTSGTDPSQPPAVTTTSRSRGEGWVLTNCDIRQIRNKIENILRRSA	396	XP_003716019.1	NC_017851.1	488922-490204	N	SP not annotated	MSSRFLIFSLLFWGLAQVAWAARVAIILTDSKMDDKAAVAVALNKRDARNPSKPQYDEVILVMTGAADRDNIAEGMRQYLQRAERHQPALSSDWKNRVSWFQTRGNVMGKVVAHERWYKDLRPSQHLPVATGQSLAAAVARVHRSASVDMFQLAPCEDRDVYDFINAVPNINIYHLFFGYNSRQGSASSGMSSSASRALAQRQSQFHATLQQRLQARHGADARVIFTQNVPTFNDPRAGSQELGWCQRYFPEQDTTMSLSDPFWTSLIREANPYADRSVRLTSIPDNEDTFLQQVVGARMYQNSLRGKIYAMLYSAAQSSQFASNNPRSQHRVSKILVPEFQGSPDPTLELGDANHITAVLGYLDQEQYGGSGAGRLVPAACDTSGTDPSQPPAVTTTS…	428	Y	488826-490204	1	489811-489902
Por_KAH9427683.1	Pyricularia oryzae	Hemi-biotroph	MCOR02_011916	HP	MDDKAAVAVALNKRDARNPSRPQYDEVILVMTGAADRDNIAEGMRQYLQRAERHQPALSSDWKNRVSWFQTRGNVMGKVV AHERWYKDLRPSQHLPVATGQSLAAAVARVHRSASVDMFQLAPCEDRDVYDFINAVPNINIYHLFFGYNSRQGSASSGMS SSASRALAQRQSQFHATLQQRLQARHGADARVIFTQNVPTFNDPRAGSQELGWCQRYFPEQDTTMSLSDPFWTSLIREAN PYADRSVRLTSIPDNEDTFLQQVVGARMHQNSLRGKIYAMLYSAAQSSQFASNNPRSQHRVAKILVPEFQGSPDPTLELG DANHITAVLGYLDQEQYGGSGAGRLVPAACDTSGTDPSQPPAVTTTSRSRGEGWVLTNCDIRQIRNKIENILRRSA	396	KAH9427683.1	VIDS01000010.1	539821 - 541106	N	SP not annotated	MSSRFLIFSLLFWGLAQVAWAARVAIILTDSKMDDKAAVAVALNKRDARNPSRPQYDEVILVMTGAADRDNIAEGMRQYLQRAERHQPALSSDWKNRVSWFQTRGNVMGKVVAHERWYKDLRPSQHLPVATGQSLAAAVARVHRSASVDMFQLAPCEDRDVYDFINAVPNINIYHLFFGYNSRQGSASSGMSSSASRALAQRQSQFHATLQQRLQARHGADARVIFTQNVPTFNDPRAGSQELGWCQRYFPEQDTTMSLSDPFWTSLIREANPYADRSVRLTSIPDNEDTFLQQVVGARMHQNSLRGKIYAMLYSAAQSSQFASNNPRSQHRVAKILVPEFQGSPDPTLELGDANHITAVLGYLDQEQYGGSGAGRLVPAACDTSGTDPSQPPAVTTTS…	428	Y	539821 - 541202	1	540123-540217
Por_KAI6324114.1	Pyricularia oryzae	Hemi-biotroph	MCOR29_004175	HP	MDDKAAVAVALNKRDARNPSRPQYDEVILVMTGAADRDNIAEGMRQYLQRAERHQPALSSDWKNRVSWFQTRGNVMGKVV AHERWYKDLRPSQHLPVATGQSLAAAVARVHRSASVDMFQLAPCEDRDVYDFINAVPNINIYHLFFGYNSRQGSASSGMS SSASRALAQRQSQFHATLQQRLQARHGADARVIFTQNVPTFNDPRAGSQELGWCQRYFPEQDTTMSLSDPFWTSLIREAN PYADRSVRLTSIPDNEDTFLQQVVGARMHQNSLRGKIYAMLYSAAQSSQFASNNPRSQHRVSKILVPEFQGSPDPTLELG DANHITAVLGYLDQEQYGGSGAGRLVPAACDTSGTDPSQPPAVTTTSRSRGEGWVLTNCDIRQIRNKIENILRRSA	396	KAI6324114.1	JABULS010000056.1	26527 - 27811	N	SP not annotated	MSSRFLIFSLLFWGLAQVAWAARVAIILTDSKMDDKAAVAVALNKRDARNPSRPQYDEVILVMTGAADRDNIAEGMRQYLQRAERHQPALSSDWKNRVSWFQTRGNVMGKVVAHERWYKDLRPSQHLPVATGQSLAAAVARVHRSASVDMFQLAPCEDRDVYDFINAVPNINIYHLFFGYNSRQGSASSGMSSSASRALAQRQSQFHATLQQRLQARHGADARVIFTQNVPTFNDPRAGSQELGWCQRYFPEQDTTMSLSDPFWTSLIREANPYADRSVRLTSIPDNEDTFLQQVVGARMHQNSLRGKIYAMLYSAAQSSQFASNNPRSQHRVSKILVPEFQGSPDPTLELGDANHITAVLGYLDQEQYGGSGAGRLVPAACDTSGTDPSQPPAVTTTS…	428	Y	26431 - 27811	1	27416-27509
Por_KAI6271750.1	Pyricularia oryzae	Hemi-biotroph	MCOR26_007667	HP	MDDKAAVAVALNKRDARNPSRPQYDEVILVMTGAADRDNIAEGMRQYLQRAERHQPALSSDWKNRVSWFQTRGNVMGKVV AHERWYKDLRPSQHLPVATGQSLAAAVARVHRSASVDMFQLAPCEDRDVYDFINAVPNINIYHLFFGYNSRQGSASSGMS SSASRALAQRQSQFHATLQQRLQARHGADARVIFTQNVPTFNDPRAGSQELGWCQRYFPEQDTTMSLSDPFWTSLIREAN PYADRSVRLTSIPDNEDTFLQQVVGARMHQNSLRGKIYAMLYSAAQSSQFASNNPRSQHRVSKILVPEFQGSPDPTLELG DANHITAVLGYLDQEQYGGSGAGRLVPAACDTSGTDPSQPPAVTTTSRSRGEGWVLTNCDIRQIRNKIEDILRRSA	396	KAI6271750.1	JABSNB010000152.1	26512 - 27796	N	SP not annotated	MSSRFLIFSLLFWGLAQVAWAARVAIILTDSKMDDKAAVAVALNKRDARNPSRPQYDEVILVMTGAADRDNIAEGMRQYLQRAERHQPALSSDWKNRVSWFQTRGNVMGKVVAHERWYKDLRPSQHLPVATGQSLAAAVARVHRSASVDMFQLAPCEDRDVYDFINAVPNINIYHLFFGYNSRQGSASSGMSSSASRALAQRQSQFHATLQQRLQARHGADARVIFTQNVPTFNDPRAGSQELGWCQRYFPEQDTTMSLSDPFWTSLIREANPYADRSVRLTSIPDNEDTFLQQVVGARMHQNSLRGKIYAMLYSAAQSSQFASNNPRSQHRVSKILVPEFQGSPDPTLELGDANHITAVLGYLDQEQYGGSGAGRLVPAACDTSGTDPSQPPAVTTTS…	428	Y	26416 - 27796	1	27401-27494
Por_KAH8844570.1	Pyricularia oryzae	Hemi-biotroph	MCOR01_005302	HP	MDDKAAVAVALNKRDARNPSKPQYDEVILVMTGAADRDNIAEGMRQYLQRAERHQPALSSDWKNRVSWFQTRGNVMGKVV AHERWYKDLRPSQHLPVATGQSLAAAVARVHRSASVDMFQLAPCEDRDVYDFINAVPNINIYHLFFGYNSRQGSASSGMS SSASRALAQRQSQFHATLQQRLQARHGADARVIFTQNVPTFNDPRAGSQELGWCQRYFPEQDTTMSLSDPFWTSLIREAN PYADRSVRLTSIPDNEDTFLQQVVGARMYQNSLRGKIYAMLYSAAQSSQFASNNPRSQHRVSKILVPEFQGSPDPTLELG DANHITAVLGYLDQEQYGGSGAGRLVPAACDTSGTDPSQPPAVTTTSRSRGEGWVLTNCDIRQIRNKIEDILRRSA	396	KAH8844570.1	PHFK01000003.1	5009262 - 5010544	N	SP not annotated	MSSRFLIFSLLFWGLAQVAWAARVAIILTDSKMDDKAAVAVALNKRDARNPSKPQYDEVILVMTGAADRDNIAEGMRQYLQRAERHQPALSSDWKNRVSWFQTRGNVMGKVVAHERWYKDLRPSQHLPVATGQSLAAAVARVHRSASVDMFQLAPCEDRDVYDFINAVPNINIYHLFFGYNSRQGSASSGMSSSASRALAQRQSQFHATLQQRLQARHGADARVIFTQNVPTFNDPRAGSQELGWCQRYFPEQDTTMSLSDPFWTSLIREANPYADRSVRLTSIPDNEDTFLQQVVGARMYQNSLRGKIYAMLYSAAQSSQFASNNPRSQHRVSKILVPEFQGSPDPTLELGDANHITAVLGYLDQEQYGGSGAGRLVPAACDTSGTDPSQPPAVTTTS…	428	Y	5009262 - 5010640	1	5009564-5009655
Por_KAI6541088.1	Pyricularia oryzae	Hemi-biotroph	MCOR05_004027	HP	MDDKAAVAVALNKRDARNPSRPQYDEVILVMTGAADRDNIAEGMRQYLQRAERHQPALSSDWKNRVSWFQTRGNVMGKVV AHERWYKDLRPSQHLPVATGQSLAAAVARVHRSASVDMFQLAPCEDRDVYDFINAVPNINIYHLFFGYNSRQGSASSGMS SSASRALAQRQSQFHATLQQRLQARHGADARVIFTQNVPTFNDPRAGSQELGWCQRYFPEQDTTMSLSDPFWTSLIREAN PYADRSVRLTSIPDNEDTFLQQVVGARMYQNSLRGKIYAMLYSAAQSSQFASNNPRSQHRVSKILVPEFQGSPDPTLELG DANHITAVLGYLDQEQYGGSGAGRLVPAACDTSGTDPSQPPAVTTTSRSRGEGWVLTNCDIRQIRNKIENILRRSA	396	KAI6541088.1	VRLF01000134.1	1557 - 2839	N	SP not annotated	MSSRFLIFSLLFWGLAQVAWAARVAIILTDSKMDDKAAVAVALNKRDARNPSRPQYDEVILVMTGAADRDNIAEGMRQYLQRAERHQPALSSDWKNRVSWFQTRGNVMGKVVAHERWYKDLRPSQHLPVATGQSLAAAVARVHRSASVDMFQLAPCEDRDVYDFINAVPNINIYHLFFGYNSRQGSASSGMSSSASRALAQRQSQFHATLQQRLQARHGADARVIFTQNVPTFNDPRAGSQELGWCQRYFPEQDTTMSLSDPFWTSLIREANPYADRSVRLTSIPDNEDTFLQQVVGARMYQNSLRGKIYAMLYSAAQSSQFASNNPRSQHRVSKILVPEFQGSPDPTLELGDANHITAVLGYLDQEQYGGSGAGRLVPAACDTSGTDPSQPPAVTTTS…	428	Y	1461-2839	1	2446-2537
Por_KAI6445464.1	Pyricularia oryzae	Hemi-biotroph	MCOR22_004251	HP	MDDKAAVAVALNKRDARNPSRPQYDEVILVMTGAADRDNIAEGMRQYLQRAERHQPALSSDWKNRVSWFQTRGNVMGKVV AHERWYKDLRPSQHLPVATGQSLAAAVARVHRSASVDMFQLAPCEDRDVYDFINAVPNINIYHLFFGYNSRQGSASSGMS SSASRALAQRQSQFHATLQQRLQARHGADARVIFTQNVPTFNDPRAGSQELGWCQRYFPEQDTTMSLSDPFWTSLIREAN PYADRSVRLTSIPDNEDTFLQQVVGARMYQNSLRGKIYAMLYSAAQSSQFASNNPRSQHRVSKILVPEFQGSPDPTLELG DANHITAVLGYLDQEQYGGSGAGRLVPAACDTSGTDPSQPPAVTTTSRSRGEGWVLTNCDIRQIRNKIEDILRRSA	396	KAI6445464.1	JABULW010000062.1	28774 - 30056	N	SP not annotated	MSSRFLIFSLLFWGLAQVAWAARVAIILTDSKMDDKAAVAVALNKRDARNPSRPQYDEVILVMTGAADRDNIAEGMRQYLQRAERHQPALSSDWKNRVSWFQTRGNVMGKVVAHERWYKDLRPSQHLPVATGQSLAAAVARVHRSASVDMFQLAPCEDRDVYDFINAVPNINIYHLFFGYNSRQGSASSGMSSSASRALAQRQSQFHATLQQRLQARHGADARVIFTQNVPTFNDPRAGSQELGWCQRYFPEQDTTMSLSDPFWTSLIREANPYADRSVRLTSIPDNEDTFLQQVVGARMYQNSLRGKIYAMLYSAAQSSQFASNNPRSQHRVSKILVPEFQGSPDPTLELGDANHITAVLGYLDQEQYGGSGAGRLVPAACDTSGTDPSQPPAVTTTS…	428	Y	28678 - 30056	1	29663-29754
*(CHP - conserved hypothetical protein; HP - hypothetical protein, UP - uncharacterized protein )
Prediction of Translation Initiation ATG by ATGpr: https://atgpr.dbcls.jp/
