## Supplementary material for "A Cross-kingdom Effector Modulates EDS1-dependent TIR-NLR-mediated Plant Immunity": Table S2

### Sheet: Sheet1
Supplementary Table 2: PbSTMI paralogs with accession numbers, genomic locations, protein sequences, and identity.
Effector name	Protein accession number	Protein sequence	SignalP 5.0	Length (AA)	AA identity (%)	GenBank ID	Genome Sequence ID	Scaffold	Genomic location	Comments	ATGpr predicted protein sequence	SignalP 5.0	Length (AA)	Genomic location
PbSTMI	PBRA_005609	MLRMLLLAAVAVVSLVAAQDLRAAVVFTDVKLDDKVAVNYLRYSGDYYLVIVVITCVADVQRAHGDLRDFLDKVAERKGS SSASSAPAEVFVMSVANPKHKAVRHEKNFLGNGIETLPFDHIDDWFQEPTVVDIFQIAPTPMDNIVRVSNARNVHVGLYH LSFGYCSSQYDAFGNSDPNAQKVFVTSIGDEIRSQHPNAIVVFCSNKQSFNPPGSGSYQPYATMKDLLPEDHLEADLKET FLADKVLEAGQVLQYWGVPIRTPLFPSIPEYKTKKELHDLFLMTRKNDPSTTGSGLREHFRAYLEEAIPKLDELSYWKRL DTNLLRRLRQDVRPVFDDDAEMQILISDGNQVAAVIDAVYQNSGTLKNMRLVGNDRDMVYELAPSEEDTDDKMIY…	Y	411	1	CEO97005.1	CDSF01000078.1	19	28500 to 29735	---	---	---	---	---
PbSTMI-L1	PBRA_005624	MLRMSLLAAVAVVSLVAAQDRRAAIVITDVRLDDKVAVNYVSSAGKYSSVTAVITCVADADRAHGDLRDFLVKTYRNGNS PVRIMRVPNPRSEAVRYEKFFIGNATETSTFLDRIDQLFDSPTVVDIFQIAPTPMDNIVRLIKAKNVHVGLYHLSFGYCS SQYDSCGIPDPNAQKVFLDSIGDEIRRQHPNAVVVFCSNKQSFNPPGSGSYQPYAAMKDLLPEDHLEAELKEPFLADRLL EAKEALEYCNVSTTTPLFPNIPGRNVDTTADVLHQLVLEVRKNENKSMSRELRQHFRTYLDEALPELNRCMHAGSSVVWQ RCDNTLVKRLEEHVLPVFQDDAQMQILISDGNQVAAVIDAKHQNWTNLKGMEFVYNHKDKVYEFAEAPGAADKML…	Y	414	0.638	CEO97020.1	CDSF01000078.1	19	71804 to 73048	---	---	---	---	---
PbSTMI-L2	PBRA_005608	MGLPFRKPRCVALRLFQSSGPMLRMLLLAAVAVVSLVAAQYLRVAVVFTDVKLDDKVAVNYLRYCGHYYLVIAVITCVAD VQRAHGDLRDFLSETYRGDHSTACDVLIMSVPNAKQKPAPHEKFFIGDAYSETPSFLNYMDGQLFNSPAVVEIFQIAPTP TEYIVRLSRATTFMISLYHLSVGDCSTQYDWKGDANPRDEHFFVTSIGDEIRRRNPNAVVVFCSNRQSFNPPGSGSYQPY AAMKDLLPEAHLEAYLKEPFLADQLLEAKEVLEYCGASISTPLFPSIPERRVEATRDGLHELILEALKNERNSMGRQLRQ YFRTYLEEAIRELKRCMQEGHSRVWQRGGTNLVKLLEQNFLPAFQDDAEMQILMGNSNQVAAVIDAKETDWANLT…	N	441	0.597	CEO97004.1	CDSF01000078.1	19	25626 to 26951	N-terminal extension sequence	MLRMLLLAAVAVVSLVAAQYLRVAVVFTDVKLDDKVAVNYLRYCGHYYLV IAVITCVADVQRAHGDLRDFLSETYRGDHSTACDVLIMSVPNAKQKPAPH EKFFIGDAYSETPSFLNYMDGQLFNSPAVVEIFQIAPTPTEYIVRLSRAT TFMISLYHLSVGDCSTQYDWKGDANPRDEHFFVTSIGDEIRRRNPNAVVV FCSNRQSFNPPGSGSYQPYAAMKDLLPEAHLEAYLKEPFLADQLLEAKEV LEYCGASISTPLFPSIPERRVEATRDGLHELILEALKNERNSMGRQLRQY FRTYLEEAIRELKRCMQEGHSRVWQRGGTNLVKLLEQNFLPAFQDDAEMQ ILMGNSNQVAAVIDAKETDWANLTGMQIVYNVEDMVFELSPA…	Y	420	25689 to 26951
PbSTMI-L3	PBRA_006323	MQCGLPHWPVSLTHTQSVGGLRRAGQRAVIPQIDALLHSLSVPKEPMLRTLLLAAAAVVAVAAQPRAAVVFTDVKLDDKV GIDHLSCIGIYDHVTAVITGVKDTQRAHSDLRDFLNSMELLRAASVKCSPVFVLGVESMNEKPVPHEVNFIGDGIPVPSF VDNINGWFQSSTIVDIYQIAPTPKIYVATVADVNHVQVGRYHLVHGYNSKQWDDNGKESDVAQGEFLHNLTKYIRSKHEN PAVVFTNNFASFEPAGAGSSQLYSDVKPFLPEDHLEAALNDPFHTKKLLEVQKALHDFGISIDATLFPDPESYGRDLQPT KEYLQALVLEARKNEPGTQGQILRQHFINYIDESVKALERVEGCDTKMLLRVKTHVLGAFRKPLSVELCDANHIA…	N	461	0.431	CEO98209.1	CDSF01000083.1	23	105353 to 106738	N-terminal extension sequence	MLRTLLLAAAAVVAVAAQPRAAVVFTDVKLDDKVGIDHLSCIGIYDHVTA VITGVKDTQRAHSDLRDFLNSMELLRAASVKCSPVFVLGVESMNEKPVPH EVNFIGDGIPVPSFVDNINGWFQSSTIVDIYQIAPTPKIYVATVADVNHV QVGRYHLVHGYNSKQWDDNGKESDVAQGEFLHNLTKYIRSKHENPAVVFT NNFASFEPAGAGSSQLYSDVKPFLPEDHLEAALNDPFHTKKLLEVQKALH DFGISIDATLFPDPESYGRDLQPTKEYLQALVLEARKNEPGTQGQILRQH FINYIDESVKALERVEGCDTKMLLRVKTHVLGAFRKPLSVELCDANHIAA VVDIMEERNTISGMCKANNMRGMKFVYNDGDGFFQFAPDDEA…	Y	415	105491 to 106738
Prediction of Translation Initiation ATG by ATGpr: https://atgpr.dbcls.jp/
