## Supplementary material for "A Cross-kingdom Effector Modulates EDS1-dependent TIR-NLR-mediated Plant Immunity": Table S3

### Sheet: Sheet1
	Supplementary Table S3. List of primers used in this study.
	Primer’s name	Sequence (5’-3’)
	∆spPbSTMI-attB1-F	GGGGACAAGTTTGTACAAAAAAGCAGGCTTAACCATGGAAGATCTCAGGGCTGC
	∆spPbSTMI∆sc-attB2-R	GGGGACCACTTTGTACAAGAAAGCTGGGTTCTGCAAGGTGGGACGCAAC
	∆spPbSTMI-L3-attB1-F	GGGGACAAGTTTGTACAAAAAAGCAGGCTTAACCATGCAACCGAGGGCGGCAGT
	∆spPbSTMI-L3∆sc-attB2-R	GGGGACCACTTTGTACAAGAAAGCTGGGTTCTTTGGCCATTTAGTTGC
	∆spPbSTMI∆(19-37)-attB1-F	GGGGACAAGTTTGTACAAAAAAGCAGGCTTAACCATGGTGAACTATCTGAGGTAC
	∆spAtEDS1-attB1-F	GGGGACAAGTTTGTACAAAAAAGCAGGCTTAACCATGGCGTTTGAAGCTCTTA
	∆spAtEDS1∆sc-attB2-R	GGGGACCACTTTGTACAAGAAAGCTGGGTTATAGCTTAAATACTCCACCA
	Restriction-based cloning primers used for signal peptide validation assay
	SPPbSTMIEcoR1-F	CGGAATTCATGCTGCGCATGCTGCTT
	SPPbSTMIXho1-R	CCGCTCGAGCGCAGCGACCAGGGACA
	Primers used for relative expression study and colony-PCR
	PbSTMI-F	CTCGTCAGCGTCTAGTGCA
	PbSTMI-L1-F	CAACTGAAACTTCCACGT
	PbSTMI-L2-F	ATTCTGAAACCCCATCGTTC
	PbSTMI-L3-F	CGCTGCTTCGGTCAAATG
	PbSTMI-R	GACCATGAAGGACCTCCTGC
	PbSTMI-L1-R	GACCGAGGAACCTGCAT
	PbSTMI-L2-R	GACCATGAAGGACCTCCTGC
	PbSTMI-L3-R	GTCGCACCCCTCTACTCGT
	EGFP-F	ATGGTGAGCAAGGGCGAGGAGCT
	EGFP-R	TTACTTGTACAGCTCGTCCATGCCGA
	CAMV35S-F	TGGAGAGGACTCCGGTATTT
	M13-F	GTAAAACGACGGCCAG
	M13-R	CAGGAAACAGCTATGAC
	AtEDS1-F	CTGAGTTAGCCGGTGT
	AtEDS1-R	TTTCATGTACGGCCCTG
	PbRPS17-F	TACGCAGGAGTAGGGGACTC
	PbRPS17-R	GTTGATGAGGTCGCCATTGT
	AtACTIN7-F	GATATTCAGCCACTTGTCTG
	AtACTIN7-R	ACATGTAACCTCTCTCAGTG
	AtICS1-F	GGCAGGGAGACTTACG
	AtICS1-R	AGGTCCCGCATACATT
	AtEDS5-F	GGTCTTGGCGATACAAT
	AtEDS5-R	CAGCGAGTGCAGAGATC
	AtPR2-F	GCTCGTGAATCTCTACCCTTAC
	AtPR2-R	CCTTCTCGGTGATCCATTCTT
	AtPR1-F	GTAGCTCTTGTAGGTGCTCTTG
	AtPR1-R	TTCGCAGCGTAGTTGTAGTTAG
	AtPR5-F	GAGGATCGGGAGATTGCAAATA
	AtPR5-R	GTTAGCTCCGGTACAAGTGAAG
	P. brassicae pathogen abundance assay
	PbITS1-F	GGTATGGTAACAACGGACAA
	PbITS1-R	GAGTTGTAACATGTATGTATG
	GenomicACTIN7-F	AGTATCCAATCGAACATGGTAT
	GenomicACTIN7-R	GCAAGATCAAGACGAAGGAT
