## Supplementary material for "A Cross-kingdom Effector Modulates EDS1-dependent TIR-NLR-mediated Plant Immunity": Table S4

### Sheet: Sheet1
	Supplementary Table S4: List of antibodies used in this study.
	Name	Catalog number	Concentration
	Mouse Anti-HA-Tag Monoclonal Primary Antibody	66006-2-Ig	1/5000
	Rabbit Anti-RFP Polyclonal primary antibody	AS24 5006	1/2000
	Rabbit Anti-EDS1 Polyclonal primary antibody	AS13 2751	1/1000
	Rabbit Anti-Phospho-p44/42 MAPK (Erk1/2) (Thr202/Tyr204) antibody	9101S	1/2000
	Mouse Anti-GFP Antibody (B-2) Monoclonal HRP-conjugated antibody	sc-9996	1/2000
	Goat Anti-Mouse IgG (H+L), HRP conjugated, Polyclonal Secondary Antibody	PR-W4021	1/1000
	Goat anti-Rabbit IgG (H&L), HRP conjugated, Polyclonal Secondary Antibody	AS09 602	1/1000
